# ConvergeCELL: An end-to-end platform from patient transcriptomics to therapeutic hypotheses

**DOI:** 10.64898/2026.05.07.723555

**Authors:** Noam Shahar, Danielle Miller, Meishar Shahoha, Guy Lurie, Iddo Weiner

**Affiliations:** Converge Bio Ltd

## Abstract

Translating transcriptomic data into therapeutic hypotheses remains fragmented and labor-intensive. Here we present ConvergeCELL, a platform combining a patient representation model trained on over 20 million cells across 4,479 patients, an interpretability framework for gene discovery, and a large language model-driven workflow that classifies candidates along an evidence hierarchy and constructs mechanism-of-action hypotheses. Validated on held-out cohorts spanning lupus, multiple myeloma, and sepsis across single-cell and bulk modalities, ConvergeCELL recovers known disease-associated genes at or above differential expression, machine-learning, and patient-level foundation model (PaSCient) baselines. The advantage is most pronounced for clinically validated, disease-specific drug targets: ConvergeCELL ranks TNFSF13B (Belimumab; lupus), TNFRSF17/BCMA (Belantamab; myeloma), and CXCR4 (Plerixafor; myeloma) within the top 0.3% of its gene rankings - significantly outcompeting alternative approaches. ConvergeCELL delivers an end-to-end translational workflow with state-of-the-art performance on both disease-associated gene recovery and patient-level disease classification. The pretrained ConvergeCELL patient representation model and bulk distillation module are publicly available on Hugging Face (huggingface.co/ConvergeBio/virtual-cell-patient) under the Apache 2.0 license.
