## Supplementary Data 1 for "ConvergeCELL: An end-to-end platform from patient transcriptomics to therapeutic hypotheses"

### Sheet: SLE_Approved_Drugs
drug_name	drug_chembl_id	max_clinical_phase	mechanism_of_action	all_associated_target_genes	n_targets	primary_target_gene	primary_target_rationale
anifrolumab	CHEMBL2364653	Approved	Interferon-alpha/beta receptor alpha chain antagonist	IFNAR1	1	IFNAR1	FDA label Saphnelo 2021; Morand et al. NEJM 2020 (PMID 31851795) TULIP-2.
belimumab	CHEMBL1789843	Approved	Tumor necrosis factor ligand superfamily member 13B inhibitor	TNFSF13B	1	TNFSF13B	FDA label Benlysta 2011; Navarra et al. Lancet 2011.
dexamethasone	CHEMBL384467	Approved	Glucocorticoid receptor agonist	NR3C1	1	NR3C1	Canonical glucocorticoid receptor agonist; selected over cortisone/prednisone/prednisolone as the most pharmacologically potent and most-cited reference glucocorticoid. FDA label; Rhen & Cidlowski NEJM 2005 (PMID 16236742).
fedratinib	CHEMBL4297216	Approved	Tyrosine-protein kinase JAK2 inhibitor | Tyrosine-protein kinase receptor FLT3 inhibitor	FLT3, JAK2	2	JAK2	FDA label Inrebic 2019; Pardanani et al. JAMA Oncol 2015 (PMID 26181658) JAKARTA.

### Sheet: MM_Approved_Drugs
drug_name	drug_chembl_id	max_clinical_phase	mechanism_of_action	all_associated_target_genes	n_targets	primary_target_gene	primary_target_rationale
belantamab mafodotin	CHEMBL4298209	Approved	Tubulin inhibitor | Tumor necrosis factor receptor superfamily member 17 binding agent	TNFRSF17, TUBA1A, TUBA1B, TUBA1C, TUBA3C, TUBA3E, TUBA4A, TUBB, TUBB1, TUBB2A, TUBB2B, TUBB3, TUBB4A, TUBB4B, TUBB6, TUBB8	16	TNFRSF17	Selected over idecabtagene vicleucel based on deeper/more durable responses (CARTITUDE-1/4 vs KarMMa). Berdeja et al. Lancet 2021 (PMID 34861179); FDA label Carvykti 2022.
bortezomib	CHEMBL5315122	Approved	26S proteasome inhibitor	ADRM1, PSMA1, PSMA2, PSMA3, PSMA4, PSMA5, PSMA6, PSMA7, PSMA8, PSMB1, PSMB10, PSMB11, PSMB2, PSMB3, PSMB4, PSMB5, PSMB6, PSMB7, PSMB8, PSMB9, PSMC1, PSMC2, PSMC3, PSMC4, PSMC5, PSMC6, PSMD1, PSMD11, PSMD12, PSMD13, PSMD14, PSMD2, PSMD3, PSMD4, PSMD6, PSMD7, PSMD8, SEM1	38	PSMB5	Selected over carfilzomib and ixazomib as first-in-class proteasome inhibitor and the larger blockbuster (Velcade). Adams et al. Cancer Res 1999 (PMID 10363963); FDA label Velcade.
daratumumab	CHEMBL1743007	Approved	Lymphocyte differentiation antigen CD38 inhibitor	CD38	1	CD38	Selected over isatuximab as first-in-class anti-CD38 and the dominant myeloma blockbuster (MAIA, CASTOR, POLLUX, ALCYONE). de Weers et al. J Immunol 2011 (PMID 21388974); FDA label Darzalex.
dexamethasone	CHEMBL384467	Approved	Glucocorticoid receptor agonist	NR3C1	1	NR3C1	Backbone glucocorticoid in MM combination therapy. FDA label.
doxorubicin	CHEMBL53463	Approved	DNA topoisomerase II alpha inhibitor	TOP2A	1	TOP2A	Tewey et al. Science 1984 (PMID 6093249); FDA label Adriamycin.
elotuzumab	CHEMBL1743010	Approved	SLAM family member 7 inhibitor	SLAMF7	1	SLAMF7	Lonial et al. NEJM 2015 (PMID 26035255) ELOQUENT-2; FDA label Empliciti.
lenalidomide	CHEMBL848	Approved	CRL4(CRBN) E3 ubiquitin ligase inhibitor | CRL4(CRBN) E3 ubiquitin ligase modulator	CRBN, CUL4A, DDB1, RBX1	4	CRBN	Selected over pomalidomide and thalidomide as the dominant IMiD blockbuster (Revlimid). Krönke et al. Science 2014 (PMID 24292625); FDA label Revlimid.
plerixafor	CHEMBL18442	Approved	C-X-C chemokine receptor type 4 partial agonist	CXCR4	1	CXCR4	Selected over motixafortide as first-in-class CXCR4 antagonist with broader/longer evidence base. DiPersio et al. Blood 2009 (PMID 19414861); FDA label Mozobil.
vincristine	CHEMBL501867	Approved	Tubulin inhibitor	TUBA1A, TUBA1B, TUBA1C, TUBA3C, TUBA3E, TUBA4A, TUBB, TUBB1, TUBB2A, TUBB2B, TUBB3, TUBB4A, TUBB4B, TUBB6, TUBB8	15	TUBB	Gigant et al. Nature 2005 (PMID 15917797); FDA label Oncovin.
zoledronic acid	CHEMBL4303669	Approved	Farnesyl diphosphate synthase inhibitor	FDPS	1	FDPS	Dunford et al. JPET 2001 (PMID 11602703); FDA label Zometa.
